# Automated chromatin profiling with spa-ChIP-seq uncovers the impacts of condition variations

**DOI:** 10.1101/2025.08.14.670415

**Authors:** Yuwei Cao, Lauren Patel, Lauren Alcoser, Eric Mendenhall, Christopher Benner, Sven Heinz, Alon Goren

## Abstract

Chromatin immunoprecipitation followed by sequencing (ChIP-seq) is widely used to study the genomic localization of DNA-associated proteins. However, conventional protocols include multiple manual steps that can introduce inconsistency and limit scalability, thereby restricting the inclusion of appropriate replicates and controls. Although the introduction of liquid handling platforms has improved reproducibility, most existing efforts have automated only a subset of the workflow, and extending automation to efficiently map non-histone proteins, such as chromatin regulators, remains challenging. Here, we present a fully automated implementation of our previously developed single-pot ChIP-seq protocol (Texari et al. 2021), named spa-ChIP-seq, which enables scalable processing of 8 to 96 ChIP-seq samples from crosslinked cells to sequencing-ready library in approximately three days with an estimated cost of $70 per sample. Benchmarking spa-ChIP-seq against manual ChIP-seq performed in parallel demonstrates comparable signal-to-noise ratio between the two workflows. Using spa-ChIP-seq, we systematically evaluate multiple parameters including shearing and crosslinking conditions, buffer compositions, and the ratio of antibody to cell-number. We find, for the first time to our knowledge, that weaker genomic localization signals are sensitive to changing the antibody to cell-number ratio, whereas the stronger signals remain unaffected. This finding underscores the importance of maintaining consistent antibody-to-cell-number ratio for comparative studies, such as treatment responses or chromatin-QTL mapping. The spa-ChIP-seq protocol is publicly available, including deck setups, operational parameters, and scripts. We envision that this robust, cost-efficient protocol will facilitate high-throughput, reproducible ChIP-seq analyses, supporting large-scale studies of antibody validation, compound screening, population genomics, and diagnostic frameworks.
