## Supplementary material for "Automated chromatin profiling with spa-ChIP-seq uncovers the impacts of condition variations": Cao-etal-revised-2025-biorxiv-Supplemental-Tables-submit

### Sheet: Table of Contents
Table	Contents
Supplemental Table S1	Experimental materials used for spa-ChIP-seq
Supplemental Table S2	All antibodies used in this study

### Sheet: S1 Experimental Materials
Supplemental Table S1: Experimental materials used for spa-ChIP-seq. Reagents and resources are grouped by their application in the experimental protocol. Both the manufacturer and catalog number for each reagent/resources are listed and the cost per sample is also estimated.
Reagents / Resources	Manufacturer	Catalog number	Estimated cost per sample
Cell culture
DMEM, high glucose, GlutaMAX™ Supplement	Gibco™	10566024	0.1
Sodium Pyruvate (100 mM)	Gibco™	11360070	0.01
L-Glutamine (200 mM)	Gibco™	A2916801	0.01
Fetal Bovine Serum, qualified, heat inactivated	Gibco™	10438026	0.12
Antibiotic-Antimycotic (100X)	Gibco™	15240062	0.06
Trypsin-EDTA (0.25%), phenol red	Gibco™	25200056	0.01
Crosslinking
DSG Crosslinker	Covachem	13301-5x100	1
Pierce™ 16% Formaldehyde (w/v), Methanol-free	Thermo Scientific™	28906	0.4
Dimethyl sulfoxide (DMSO)	Sigma-Aldrich	D8418	0.01
Phosphate-buffered saline (PBS), pH 7.4	Gibco™	10010023	0.65
Glycine, Molecular Biology Grade - CAS 56-40-6	Calbiochem®	357002-1KG	0.01
Bovine Serum Albumin, Heat Shock Treated	Fisher BioReagents™	BP1600-100	0.5
cOmplete™, EDTA-free Protease Inhibitor Cocktail	Roche	11873580001	0.5
Shearing, immunoprecipitation, washes, & cleanup
EDTA (0.5 M), pH 8.0, RNase-free	Invitrogen™	AM9261	0.01
UltraPure™ 0.5M EDTA, pH 8.0 (ethylenediaminetetraacetic acid)	Invitrogen™	15575020	0.01
UltraPure™ DNase/RNase-Free Distilled Water	Invitrogen™	10977023	0.05
UltraPure™ 1 M Tris-HCI Buffer, pH 7.5	Invitrogen™	15567027	0.01
UltraPure™ 1M Tris-HCI, pH 8.0	Invitrogen™	15568025	0.01
Triton™ X-100	Sigma-Aldrich	T8787-250ML	0.01
Sodium chloride (NaCl)	Sigma-Aldrich	S3014-1KG	0.2
Sodium dodecyl sulfate (SDS) solution, BioUltra, for molecular biology, 10% in H2O	Sigma-Aldrich	71736-500ML	0.01
Deoxycholic Acid, Sodium Salt, ULTROL® Grade - CAS 302-95-4	Calbiochem®	264103	0.02
N-Lauroylsarcosine sodium salt solution, 20%, for molecular biology	Sigma-Aldrich	L7414-50ML	0.04
EMPIGEN® BB detergent, ~30% active substance	Sigma-Aldrich	30326-50ML	0.04
ChIP-grade antibody	Various		8
Dynabeads™ Protein A for Immunoprecipitation	Invitrogen™	10002D	1.98
Dynabeads™ Protein G for Immunoprecipitation	Invitrogen™	10004D
Polyethylene glycol solution, 40 % (w/w) in H2O, average mol wt 8,000	Sigma-Aldrich	P1458-25M	0.01
Lithium chloride solution, 8 M	Sigma-Aldrich	L7026-100ML	0.01
TWEEN® 20 Detergent, Molecular Biology Grade - CAS 9005-64-5	Calbiochem®	655204	0.01
100% Ethanol	Various		0.01
Sera-Mag™ Carboxylate-Modified Magnetic Beads & SpeedBeads	Cytiva	65152105050250	0.3
Proteinase K Solution (20 mg/mL), RNA grade	Invitrogen™	25530049	0.04
RNase, DNase-free	Roche	11119915001	0.95
Invitrogen™ PureLink™ RNase A (20 mg/mL)	Invitrogen™	12091021
Library preparation
NEXTflex DNA barcodes – 48	Bioo Scientific	NOVA-514104	0.2
NEXTFLEX Unique Dual Index Barcodes (8NT index, 97-192)	revvity / PerkinElmer	NOVA-514151
Solexa 1GA (PCR primer, AATGATACGGCGACCACCGA)	IDT	N/A	0.01
Solexa 1GB (PCR primer, CAAGCAGAAGACGGCATACGA)	IDT	N/A	0.01
NEBNext® Ultra™ II DNA Library Prep Kit for Illumina	New England Biolabs	E7645L	25
DNA quantification
Agarose, 500 g	Biopioneer	C0009	0.2
GelGreen® Nucleic Acid Gel Stain (10,000×)	Biotium	41004	0.01
Qubit™ dsDNA Quantification Assay Kits	Invitrogen™	Q32854	1.45
Consumables
Sterile filtered tips (10 µL, 20 µL, 200 µL, 1000 µL)	Various		5
Bravo Lab Disposable Pipette Tips, 250 µL, sterile, filtered, 96 in rack, case of 50. Compatible with Bravo 96LT head	Agilent Technologies	19477-022	15
Deepwell 96 Well Plates / 1000ul DNA Lobind, White	Eppendorf	951032808	0.2
Deepwell 96 Well Plates / 2000ul Standard, White	Eppendorf	951033405	0.1
Deepwell 96 Well Plates / 500ul DNA Lobind, White	Eppendorf	951032000	0.2
twin.tec PCR Plates 96 LoBind, Semi-Skirted, Clear	Eppendorf	0030129504	0.25
1.5ml Protein LoBind® Tubes	Eppendorf	022431081	0.4
0.2ml 8-Strip PCR Tubes, Natural SnapStrip,Individual Flat Caps, 120 Strips/Unit	Olympus Plastics	27-125	0.3
Hard-Shell 96-Well PCR Plates, low profile, thin wall, skirted, white/clear	BioRad	HSP9601	0.2
Microseal 'B' PCR Plate Sealing Film, adhesive, optical	BioRad	MSB1001	0.12
TEMPPLATE® RT SELECT QPCR SEALING FILM	USA Scientific	2921-7810	0.02
96-well Clear Round Bottom Ultra-Low Attachment Microplate, Individually Wrapped, with Lid, Sterile	Corning	7007	0.2
96 microTUBE AFA Fiber Plate Thin Foil	Covaris	520230	7
			70.97	Total

### Sheet: S2 Antibodies
Supplemental Table S2: All antibodies used in this study. Antibodies bolded were the ones included in the manuscript. The vendor, catalog number, and the link to the detailed information website for each antibody are listed.
Antibody	Vendor	Catalog #	Link
Rabbit anti-BRD4 Antibody	Bethyl Laboratories	A301-985A100	https://www.fortislife.com/products/primary-antibodies/rabbit-anti-brd4-antibody/BETHYL-A301-985
CTCF Monoclonal Antibody (G.758.4)	Invitrogen	MA5-11187	https://www.thermofisher.com/antibody/product/CTCF-Antibody-clone-G-758-4-Monoclonal/MA5-11187
CTCF Antibody (Polyclonal ChIP-seq Grade)	Diagenode	C15410210	https://www.diagenode.com/en/p/ctcf-polyclonal-antibody-classic-50-mg
H3K27ac Acetyl-Histone H3 (Lys27) (D5E4) XP® Rabbit mAb	Cell Signaling Technology	8173	https://www.cellsignal.com/products/primary-antibodies/acetyl-histone-h3-lys27-d5e4-xp-rabbit-mab/8173
H3K27me3 Tri-Methyl-Histone H3 (Lys27) (C36B11) Rabbit mAb	Cell Signaling Technology	9733	https://www.cellsignal.com/products/primary-antibodies/tri-methyl-histone-h3-lys27-c36b11-rabbit-mab/9733?site-search-type=Products&N=4294956287&Ntt=tri-methyl-histone+h3+%28lys27%29+%28c36b11%29&fromPage=plp
H3K36me3 Tri-Methyl-Histone H3 (Lys36) (D5A7) XP® Rabbit mAb	Cell Signaling Technology	4909	https://www.cellsignal.com/products/primary-antibodies/tri-methyl-histone-h3-lys36-d5a7-xp-rabbit-mab/4909
H3K4me3 Tri-Methyl-Histone H3 (Lys4) (C42D8) Rabbit mAb	Cell Signaling Technology	9751	https://www.cellsignal.com/products/primary-antibodies/tri-methyl-histone-h3-lys4-c42d8-rabbit-mab/9751
H3K9ac Acetyl-Histone H3 (Lys9) (C5B11) Rabbit mAb	Cell Signaling Technology	9649	https://www.cellsignal.com/products/primary-antibodies/acetyl-histone-h3-lys9-c5b11-rabbit-mab/9649
HA-Tag (C29F4) Rabbit mAb	Cell Signaling Technology	3724	https://www.cellsignal.com/products/primary-antibodies/ha-tag-c29f4-rabbit-mab/3724?_requestid=652779
HDAC2 (D6S5P) Rabbit mAb #57156	Cell Signaling Technology	57156	https://www.cellsignal.com/products/primary-antibodies/hdac2-d6s5p-rabbit-mab/57156
HDAC3 (D2O1K) Rabbit mAb	Cell Signaling Technology	85057	https://www.cellsignal.com/products/primary-antibodies/hdac3-d2o1k-rabbit-mab/85057
Recombinant Anti-HDAC3 antibody [Y415]	abcam	ab32369	https://www.abcam.com/hdac3-antibody-y415-ab32369.html
Recombinant Anti-KAT1 / HAT1 antibody [EPR18661]	Abcam	ab193097	https://www.abcam.com/products/primary-antibodies/kat1--hat1-antibody-epr18661-ab193097.html
Ki67	Invitrogen	701198	https://www.thermofisher.com/antibody/product/Ki-67-Antibody-clone-12H15-L5-Recombinant-Monoclonal/701198
Myc-Tag (71D10) Rabbit mAb	Cell Signaling Technology	2278T	https://www.cellsignal.com/products/primary-antibodies/myc-tag-71d10-rabbit-mab/2278
NRF1	Diagenode	C15200013	https://www.diagenode.com/en/p/nrf1-monoclonal-antibody-classic
Recombinant Anti-NRF1 antibody [EPR5554(N)]	Abcam	AB175932	https://www.abcam.com/products/primary-antibodies/nrf1-antibody-epr5554n-chip-grade-ab175932.html
p300 (D2X6N) Rabbit mAb	Cell Signaling Technology	54062	https://www.cellsignal.com/products/primary-antibodies/p300-d2x6n-rabbit-mab/54062
p300 antibody (mAb)	Active Motif	61402	https://www.activemotif.com/catalog/details/61401
P300	Diagenode	C15200211	https://www.diagenode.com/en/p/p300-monoclonal-antibody-classic-50-mg
POL II CTD (POLR2A)	Diagenode	AC055020	https://www.diagenode.com/en/p/pol-ii-monoclonal-antibody-classic-100-ul
RNA PoL II CTD phosphor Tyr1 (POLR2A Tyr1p)	Active motif	61383	https://www.activemotif.com/catalog/details/61383/rna-pol-ii-ctd-phospho-tyr1-antibody-mab-clone-3d12
RNA PoL II CTD phosphos Thr4 (POLR2A Thr4p)	Active motif	61361	https://www.activemotif.com/catalog/details/61361/rna-pol-ii-ctd-phospho-thr4-antibody-mab-clone-6d7
Rpb1 NTD (D8L4Y)	Cell Signaling Technology	14958S	https://www.cellsignal.com/products/primary-antibodies/rpb1-ntd-d8l4y-rabbit-mab/14958
SETD5 Polyclonal Antibody	Invitrogen (Thermo Fisher)	PA5-57318	https://www.thermofisher.com/antibody/product/SETD5-Antibody-Polyclonal/PA5-57318
SETD5 Polyclonal Antibody	Invitrogen (Thermo Fisher)	PA5-77197	https://www.thermofisher.com/antibody/product/SETD5-Antibody-Polyclonal/PA5-77197
SETD5 Polyclonal Antibody	Invitrogen (Thermo Fisher)	PA5-96629	https://www.thermofisher.com/antibody/product/SETD5-Antibody-Polyclonal/PA5-96629
SETD5 Antibody	GeneTex	GTX32867	https://www.genetex.com/Product/Detail/SETD5-antibody/GTX32867
Setd5 Antibody - C-terminal region	Aviva Systems Biology	ARP49311_P050	https://www.avivasysbio.com/setd5-antibody-c-terminal-region-arp49311-p050.html
SETD5 Antibody	Novus Biologicals	NBP2-38257	https://www.novusbio.com/products/setd5-antibody_nbp2-38257
Anti-mouse SETD5 mouse mAb	Matsumura et al 2021	Hyb-F2104/IgG-F2104	https://www.nature.com/articles/s41467-021-27321-5 https://static-content.springer.com/esm/art%3A10.1038%2Fs41467-021-27321-5/MediaObjects/41467_2021_27321_MOESM1_ESM.pdf
Anti-mouse SETD5 mouse mAb	Matsumura et al 2021	Hyb-Z5721-234/IgG-Z5721-234	https://www.nature.com/articles/s41467-021-27321-5 https://static-content.springer.com/esm/art%3A10.1038%2Fs41467-021-27321-5/MediaObjects/41467_2021_27321_MOESM1_ESM.pdf
YAP (D8H1X) XP® Rabbit mAb #14074	Cell Signaling Technology	9751	https://www.cellsignal.com/products/primary-antibodies/yap-d8h1x-xp-rabbit-mab/14074
